# Multi-omics profiling reveals ethylene signalling as a key pathway underlying both genetic and epigenetic responses to low-dose ionizing radiation in *Arabidopsis*

**DOI:** 10.1101/2023.10.14.562363

**Authors:** Jeremy R B Newman, Mingqi Zhou, J. Chris Pires, Rhonda L Bacher, Michael Kladde, Patrick Concannon

## Abstract

There is increasing interest in the effects of low-dose ionizing radiation (IR) on plants as might occur during spaceflight, or as a consequence of human activities, such as nuclear power generation, that may result in the release of radioactive materials into the environment. High IR doses have long been used for the induction of mutations in plants with the goal of generating desirable traits for agribusiness. Less is known about the responses of plants to acute low doses of IR exposure. Here, we take a multi-omics approach to characterize the response to low dose IR in *Arabidopsis thaliana*. We adapt the Methyltransferase Accessibility Protocol for individual templates (MAPit) technique for use in plants allowing us to assay the epigenetic response to acute low-dose IR (10 cGy and 100 cGy) 72 hr after exposure, and, in parallel, use RNA sequencing to profile the transcription response at 1, 3, 24 and 72 hr after exposure. IR exposures as low as 10 cGy elicit robust genetic responses in *A. thaliana* detectable as early as 1 hr after exposure. Further examination revealed dose-dependent changes in gene expression, chromatin accessibility and DNA methylation that implicate the ethylene signalling pathway and abiotic stress response as underlying the transcriptional and epigenetic changes associated with IR. These changes are observable up to 72 hr post-exposure, suggesting that they are maintained well after the initial acute exposure. Our findings indicate that *A. thaliana* executes a multi-modal response to low-dose IR through induction and regulation of the ethylene response pathway.
