## Supplemental Table 2 for "Multi-omics profiling reveals ethylene signalling as a key pathway underlying both genetic and epigenetic responses to low-dose ionizing radiation in *Arabidopsis*"

### Sheet: Sheet1
Dose	Direction	RANK	ID	ALT_ID	CONSENSUS	IMAGE	TP	TP%	FP	FP%	ENR_RATIO	SCORE_THR	PVALUE	LOG_PVALUE	EVALUE	LOG_EVALUE	QVALUE	LOG_QVALUE
10cGy	HyperDAR	1	ARR14_2	ARR14_2	CRGATCYG		58	1.8	30	0.93	1.9	10	0.00187	-6.28	0.211	-1.56	0.206	-1.58
100cGy	HyperDAR	1	ZAT2	ZAT2	SCAGCTGS		194	27.91	156	22.45	1.24	6.8	0.0111	-4.5	1.25	0.22	0.805	-0.22
10cGy	HyperDAR	2	ERF1	ERF1	MGCCGCCA		544	16.93	471	14.65	1.15	7.2	0.0118	-4.44	1.33	0.28	0.557	-0.58
10cGy	HyperDAR	3	RRTF1_3ary	RRTF1_3ary	CGCCGCCA		657	20.44	580	18.05	1.13	5.9	0.0152	-4.19	1.71	0.54	0.557	-0.58
100cGy	HyperDAR	2	RRTF1_3ary	RRTF1_3ary	CGCCGCCA		413	59.42	378	54.39	1.09	1.5	0.0327	-3.42	3.7	1.31	0.805	-0.22
10cGy	HyperDAR	4	TGA2_2	TGA2_2	ACGTCAKC		534	16.61	475	14.78	1.12	6.3	0.0336	-3.39	3.8	1.33	0.718	-0.33
10cGy	HyperDAR	5	RAP2.3	RAP2.3	GCGCCGCC		666	20.72	603	18.76	1.1	6.7	0.0405	-3.21	4.57	1.52	0.718	-0.33
100cGy	HyperDAR	3	ZAT18	ZAT18	AGTGCACT		668	96.12	653	93.96	1.02	1	0.0416	-3.18	4.7	1.55	0.805	-0.22
10cGy	HyperDAR	6	RAP2.3_3ary	RAP2.3_3ary	CGCCGCCA		1165	36.25	1083	33.7	1.08	5.5	0.0432	-3.14	4.88	1.59	0.718	-0.33
10cGy	HyperDAR	7	RAP2.3_2	RAP2.3_2	MGCCGCCA		302	9.4	261	8.12	1.16	9.1	0.0456	-3.09	5.15	1.64	0.718	-0.33
10cGy	HyperDAR	8	At4g35610	At4g35610	TCAGCTGA		966	30.06	896	27.88	1.08	6.7	0.0543	-2.91	6.14	1.81	0.728	-0.32
100cGy	HyperDAR	4	REM1	REM1	CTACATCW		578	83.17	555	79.86	1.04	1.7	0.0642	-2.75	7.25	1.98	0.805	-0.22
10cGy	HyperDAR	9	RAP2.6	RAP2.6	GCGCCGCC		728	22.65	671	20.88	1.08	3.6	0.0665	-2.71	7.52	2.02	0.728	-0.32
100cGy	HyperDAR	5	SPL7	SPL7	CGTACGVC		181	26.04	156	22.45	1.16	6.2	0.0665	-2.71	7.51	2.02	0.805	-0.22
100cGy	HyperDAR	6	ATERF1_2	ATERF1_2	TGCCGGCA		508	73.09	482	69.35	1.05	1	0.0693	-2.67	7.83	2.06	0.805	-0.22
10cGy	HyperDAR	10	AHL12_3ary	AHL12_3ary	AWWWWWWT		40	1.24	27	0.84	1.46	10	0.0709	-2.65	8.01	2.08	0.728	-0.32
100cGy	HyperDAR	7	YAB5	YAB5	AATGATTA		400	57.55	372	53.53	1.08	5.6	0.0725	-2.62	8.19	2.1	0.805	-0.22
10cGy	HyperDAR	11	ZAT6	ZAT6	TAACACTA		47	1.46	33	1.03	1.41	11	0.0727	-2.62	8.21	2.11	0.728	-0.32
100cGy	HyperDAR	8	MYB46	MYB46	GKTAGGTR		470	67.63	444	63.88	1.06	2.1	0.0788	-2.54	8.9	2.19	0.805	-0.22
100cGy	HyperDAR	9	ICU4	ICU4	TAATDATT		317	45.61	290	41.73	1.09	5.5	0.0798	-2.53	9.02	2.2	0.805	-0.22
10cGy	HyperDAR	12	LBD16	LBD16	TCCGGRDW		506	15.74	462	14.37	1.1	8.1	0.0829	-2.49	9.36	2.24	0.761	-0.27
100cGy	HyperDAR	10	PIF5	PIF5	GCACGTGC		75	10.79	59	8.49	1.27	7.4	0.0863	-2.45	9.75	2.28	0.805	-0.22
