## Supplemental Table 4 for "Multi-omics profiling reveals ethylene signalling as a key pathway underlying both genetic and epigenetic responses to low-dose ionizing radiation in *Arabidopsis*"

### Sheet: Sheet1
TAIR10 ID	Gene Symbol	Statistic	10 cGy vs Mock, 1h	100 cGy vs Mock, 1h	10 cGy vs Mock, 3h	100 cGy vs Mock, 3h	10 cGy vs Mock, 24h	100 cGy vs Mock, 24h	10 cGy vs Mock, 72h	100 cGy vs Mock, 72h
AT1G43160	RAP2.6	logFC	1.746	2.084	2.047	1.609	0.767	0.397	1.443	4.832
		FDR P	0.383	0.336	0.295	0.222	0.898	0.973	0.912	0.31
AT1G52150	ICU4	logFC	-0.369	-0.133	-0.111	0.123	0.14	-0.026	0.002	-0.01
		FDR P	0.001	0.311	0.558	0.342	0.38	0.937	0.987	0.964
AT1G63480	AHL12	logFC	0.016	0.033	-0.047	0.014	0.005	-0.26	-0.157	0.046
		FDR P	0.979	0.941	0.92	0.964	0.985	0.465	0.588	0.897
AT2G01760	ARR14	logFC	-0.428	-0.618	0.014	0.294	0.175	0.048	0.196	0.039
		FDR P	0.023	0.002	0.965	0.18	0.502	0.949	0.413	0.915
AT2G26580	YAB5	logFC	0.482	0.229	0.156	0.113	0.101	0.18	0.229	0.117
		FDR P	0.005	0.231	0.623	0.59	0.727	0.631	0.298	0.681
AT3G16770	RAP2.3	logFC	-0.273	-0.089	-0.137	-0.043	0.004	0.511	0.306	0.275
		FDR P	0.266		0.804	0.941	0.988	0.17	0.293	0.422
AT3G19184	REM1	logFC	-0.208	0.823	-0.084	-0.299	-0.454	-0.513	0.188	-0.117
		FDR P	0.907	0.931	0.965	0.76	0.741	0.822	0.899	0.985
AT3G23240	ERF1B	logFC	1.318	1.114	0.296	0.946	1.665	0.599	0.373	1.171
		FDR P	0.515	0.645	0.886	0.287	0.438	0.94	0.924	0.615
AT3G53600	ZAT18	logFC	4.563	3.951	2.485	2.424	-0.164	0.14	2.781	5.108
		FDR P	0.008	0.184	0.523	0.286	0.935	0.985	0.758	0.216
AT3G59060	PIF5	logFC	0.381	0.333	-0.145	0.068	0.261	0.218	0.103	0.038
		FDR P	0	0	0.244	0.506	0.021	0.106	0.337	0.812
AT4G17500	ERF1A	logFC	2.274	1.669	0.524	0.539	0.196	0.106	0.229	1.249
		FDR P	0.007	0.093	0.692	0.521	0.982	0.997	0.888	0.318
AT4G34410	RRTF1	logFC	3.67	3.351	1.267	1.266	-0.44	-0.156	3.094	4.843
		FDR P	0.007	0.032	0.721	0.589	0.824	0.967	0.859	0.59
AT5G04340	ZAT6	logFC	0.674	0.177	0.835	0.658	0.604	0.205	0.254	1.1
		FDR P	0.274	0.858	0.342	0.293	0.591	0.925	0.844	0.28
AT5G06950	TGA2	logFC	0.086	0.015	-0.13	0.106	-0.032	-0.066	0.161	0.149
		FDR P	0.569	0.96	0.575	0.489	0.901	0.818	0.349	0.447
AT5G12870	MYB46	logFC	-0.129	0.068	-0.556	-0.182	0.129	-0.02	0.467	0.401
		FDR P	0.842	0.939	0.545	0.675	0.889	0.976	0.509	0.657
AT5G18830	SPL7	logFC	-0.281	-0.123	-0.101	0.213	0.08	-0.019	0.079	0.032
		FDR P	0.007	0.318	0.563	0.072	0.626	0.962	0.576	0.849
	Obs
	1
	2
	3
	4
	5
	6
	7
	8
	9
	10
	11
	12
	13
