## Supplemental Table 7 for "Multi-omics profiling reveals ethylene signalling as a key pathway underlying both genetic and epigenetic responses to low-dose ionizing radiation in *Arabidopsis*"

### Sheet: Sheet1
	Hyper	Transposable element
Set	Genic feature	Intergenic	Upstream 1 kb	TE body	Downstream 1 kb	Category
CHH hyperDMR, 10 cGy	Intergenic	34 (2%)	153 (10%)	180 (12%)	105 (7%)	Genic only	767 (51%)
	promoter-TSS (1 kb)	162 (11%)	65 (4%)	13 (1%)	29 (2%)	TE only	438 (29%)
	Exon	376 (25%)	37 (2%)	0 (%)	30 (2%)	Genic and TE	258 (17%)
	Intron	53 (4%)	8 (1%)	4 (%)	4 (%)	Genic any	1025 (68%)
	TTS (d/s 1 kb)	176 (12%)	33 (2%)	11 (1%)	24 (2%)	TE any	696 (46%)
CHH hyperDMR, 100 cGy	Intergenic	80 (3%)	584 (19%)	583 (19%)	262 (8%)	Genic only	987 (32%)
	promoter-TSS (1 kb)	259 (8%)	176 (6%)	39 (1%)	83 (3%)	TE only	1429 (46%)
	Exon	394 (13%)	44 (1%)	3 (%)	41 (1%)	Genic and TE	619 (20%)
	Intron	91 (3%)	17 (1%)	6 (%)	0 (%)	Genic any	1606 (52%)
	TTS (d/s 1 kb)	243 (8%)	103 (3%)	38 (1%)	69 (2%)	TE any	2048 (66%)
CHH hypoDMR, 10 cGy	Intergenic	1 (1%)	9 (10%)	16 (18%)	10 (11%)	Genic only	34 (39%)
	promoter-TSS (1kb)	18 (20%)	3 (3%)	1 (1%)	4 (5%)	TE only	35 (40%)
	Exon	12 (14%)	1 (1%)	0 (%)	3 (3%)	Genic and TE	18 (20%)
	Intron	1 (1%)	0 (%)	0 (%)	1 (1%)	Genic any	52 (59%)
	TTS (d/s 1 kb)	3 (3%)	2 (2%)	1 (1%)	2 (2%)	TE any	53 (60%)
CHH hypoDMR, 100 cGy	Intergenic	11 (4%)	38 (12%)	56 (18%)	36 (12%)	Genic only	100 (32%)
	promoter-TSS (1 kb)	39 (13%)	13 (4%)	2 (1%)	12 (4%)	TE only	130 (42%)
	Exon	31 (10%)	7 (2%)	1 (%)	9 (3%)	Genic and TE	68 (22%)
	Intron	3 (1%)	0 (%)	1 (%)	0 (%)	Genic any	168 (54%)
	TTS (d/s 1 kb)	27 (9%)	9 (3%)	4 (1%)	10 (3%)	TE any	198 (64%)
	Hyper	Transposable element
Set	Genic feature	Intergenic	Upstream 1 kb	TE body	Downstream 1 kb	Category
CHH hyperDMR, 10 cGy	Intergenic	17 (2%)	276 (24%)	425 (38%)	134 (12%)	Genic only	152 (13%)
	promoter-TSS (1 kb)	30 (3%)	25 (2%)	11 (1%)	12 (1%)	TE only	835 (74%)
	Exon	74 (7%)	15 (1%)	0 (%)	9 (1%)	Genic and TE	129 (11%)
	Intron	9 (1%)	4 (%)	3 (%)	4 (%)	Genic any	281 (25%)
	TTS (d/s 1 kb)	39 (3%)	21 (2%)	16 (1%)	9 (1%)	TE any	964 (85%)
CHH hyperDMR, 100 cGy	Intergenic	158 (2%)	2054 (26%)	3083 (40%)	1003 (13%)	Genic only	391 (5%)
	promoter-TSS (1 kb)	112 (1%)	223 (3%)	79 (1%)	117 (2%)	TE only	6140 (79%)
	Exon	119 (2%)	85 (1%)	6 (%)	54 (1%)	Genic and TE	1087 (14%)
	Intron	48 (1%)	63 (1%)	23 (%)	18 (%)	Genic any	1478 (19%)
	TTS (d/s 1 kb)	112 (1%)	223 (3%)	79 (1%)	117 (2%)	TE any	7227 (93%)
CHH hypoDMR, 10 cGy	Intergenic	11 (2%)	124 (22%)	224 (39%)	68 (12%)	Genic only	40 (7%)
	promoter-TSS (1kb)	16 (3%)	22 (4%)	14 (2%)	12 (2%)	TE only	416 (73%)
	Exon	11 (2%)	10 (2%)	5 (1%)	1 (%)	Genic and TE	106 (18%)
	Intron	4 (1%)	4 (1%)	3 (1%)	2 (%)	Genic any	146 (25%)
	TTS (d/s 1 kb)	9 (2%)	15 (3%)	11 (2%)	7 (1%)	TE any	522 (91%)
CHH hypoDMR, 100 cGy	Intergenic	8 (2%)	100 (24%)	175 (41%)	54 (13%)	Genic only	25 (6%)
	promoter-TSS (1 kb)	7 (2%)	15 (4%)	6 (1%)	3 (1%)	TE only	329 (78%)
	Exon	7 (2%)	9 (2%)	1 (%)	5 (1%)	Genic and TE	61 (14%)
	Intron	2 (%)	3 (1%)	0 (%)	1 (%)	Genic any	86 (20%)
	TTS (d/s 1 kb)	9 (2%)	13 (3%)	3 (1%)	2 (%)	TE any	390 (92%)
	Hyper	Transposable element
Set	Genic feature	Intergenic	Upstream 1 kb	TE body	Downstream 1 kb	Category
CHH hyperDMR, 10 cGy	Intergenic	155 (2%)	1665 (22%)	2144 (29%)	784 (11%)	Genic only	1497 (20%)
	promoter-TSS (1 kb)	361 (5%)	358 (5%)	79 (1%)	139 (2%)	TE only	4593 (62%)
	Exon	694 (9%)	113 (2%)	7 (%)	82 (1%)	Genic and TE	1213 (16%)
	Intron	121 (2%)	40 (1%)	16 (%)	25 (%)	Genic any	2710 (36%)
	TTS (d/s 1 kb)	321 (4%)	102 (1%)	56 (1%)	196 (3%)	TE any	5806 (78%)
CHH hyperDMR, 100 cGy	Intergenic	1611 (3%)	13380 (27%)	12856 (26%)	5770 (11%)	Genic only	5478 (11%)
	promoter-TSS (1 kb)	2352 (5%)	3819 (8%)	810 (2%)	1496 (3%)	TE only	32006 (64%)
	Exon	1077 (2%)	454 (1%)	32 (%)	226 (%)	Genic and TE	11249 (22%)
	Intron	831 (2%)	431 (1%)	126 (%)	245 (%)	Genic any	16727 (33%)
	TTS (d/s 1 kb)	1218 (2%)	2144 (4%)	525 (1%)	941 (2%)	TE any	43255 (86%)
CHH hypoDMR, 10 cGy	Intergenic	738 (3%)	7362 (26%)	7696 (28%)	3342 (12%)	Genic only	2453 (9%)
	promoter-TSS (1kb)	1126 (4%)	2109 (8%)	506 (2%)	832 (3%)	TE only	18400 (66%)
	Exon	541 (2%)	234 (1%)	28 (%)	159 (1%)	Genic and TE	6331 (23%)
	Intron	235 (1%)	223 (1%)	76 (%)	113 (%)	Genic any	8784 (31%)
	TTS (d/s 1 kb)	551 (2%)	1188 (4%)	319 (1%)	544 (2%)	TE any	24731 (89%)
CHH hypoDMR, 100 cGy	Intergenic	592 (4%)	4225 (26%)	4136 (26%)	1820 (11%)	Genic only	1718 (11%)
	promoter-TSS (1 kb)	717 (4%)	1249 (8%)	236 (1%)	429 (3%)	TE only	10181 (64%)
	Exon	361 (2%)	147 (1%)	12 (%)	77 (%)	Genic and TE	3523 (22%)
	Intron	255 (2%)	129 (1%)	35 (%)	67 (%)	Genic any	5241 (33%)
	TTS (d/s 1 kb)	385 (2%)	682 (4%)	162 (1%)	298 (2%)	TE any	13704 (86%)
	Hyper	Transposable element
Set	Genic feature	Intergenic	Upstream 1 kb	TE body	Downstream 1 kb	Category
GC hyperDAR, 10 cGy	Intergenic	82 (2%)	751 (21%)	1117 (31%)	432 (12%)	Genic only	809 (23%)
	promoter-TSS (1 kb)	93 (3%)	115 (3%)	20 (1%)	24 (1%)	TE only	2300 (64%)
	Exon	445 (12%)	52 (1%)	7 (%)	21 (1%)	Genic and TE	380 (11%)
	Intron	129 (4%)	17 (%)	4 (%)	11 (%)	Genic any	1189 (33%)
	TTS (d/s 1 kb)	142 (4%)	63 (2%)	18 (1%)	28 (1%)	TE any	2680 (75%)
GC hyperDAR, 100 cGy	Intergenic	0 (%)	2 (11%)	5 (28%)	1 (6%)	Genic only	8 (44%)
	promoter-TSS (1 kb)	0 (%)	1 (6%)	0 (%)	0 (%)	TE only	8 (44%)
	Exon	5 (28%)	0 (%)	0 (%)	1 (6%)	Genic and TE	2 (11%)
	Intron	0 (%)	0 (%)	0 (%)	0 (%)	Genic any	10 (56%)
	TTS (d/s 1 kb)	3 (17%)	0 (%)	0 (%)	0 (%)	TE any	10 (56%)
GC hypoDAR, 10 cGy	Intergenic	19 (2%)	190 (25%)	256 (33%)	103 (13%)	Genic only	115 (15%)
	promoter-TSS (1kb)	20 (3%)	18 (2%)	4 (1%)	8 (1%)	TE only	549 (71%)
	Exon	54 (7%)	19 (2%)	0 (%)	11 (1%)	Genic and TE	89 (12%)
	Intron	25 (3%)	4 (1%)	0 (%)	2 (%)	Genic any	204 (26%)
	TTS (d/s 1 kb)	16 (2%)	11 (1%)	7 (1%)	5 (1%)	TE any	638 (83%)
GC hypoDAR, 100 cGy	Intergenic	3 (1%)	41 (20%)	82 (39%)	18 (9%)	Genic only	36 (17%)
	promoter-TSS (1 kb)	7 (3%)	5 (2%)	1 (%)	3 (1%)	TE only	141 (68%)
	Exon	18 (9%)	3 (1%)	0 (%)	3 (1%)	Genic and TE	28 (13%)
	Intron	6 (3%)	1 (%)	0 (%)	3 (1%)	Genic any	64 (31%)
	TTS (d/s 1 kb)	5 (2%)	6 (3%)	1 (%)	2 (1%)	TE any	169 (81%)
