## Supplemental Table 8 for "Multi-omics profiling reveals ethylene signalling as a key pathway underlying both genetic and epigenetic responses to low-dose ionizing radiation in *Arabidopsis*"

### Sheet: Sheet1
Comparison	Region	CG DMR-DAR overlapping regions	CG DMRs not overlapping DARs	Total regions	% DAR	Chi-sq	P
10 cGy vs Mock	Non-CG DARs	n/a	n/a	3333
	TE annotation	217	2542	2759	0.0786517	72.59	<0.01
	No TE annotation	38	1828	1866	0.0203644
100 cGy vs Mock	Non-CG DARs	n/a	n/a	970
	TE annotation	1	145	146	0.00684932	3.16	0.08
	No TE annotation	9	242	251	0.0358566
10 cGy vs Mock	Non-CHG DARs	n/a	n/a	2830
	TE annotation	712	7633	8345	0.0853206	9.11	<0.01
	No TE annotation	44	761	805	0.0546584
100 cGy vs Mock	Non-CHG DARs	n/a	n/a	945
	TE annotation	33	879	912	0.0361842	0.35	0.56
	No TE annotation	2	82	84	0.0238095
10 cGy vs Mock	Non-CHH DARs	n/a	n/a	1713
	TE annotation	1726	47011	48737	0.0354146	83.59	<0.01
	No TE annotation	146	8642	8788	0.0166136
100 cGy vs Mock	Non-CHH DARs	n/a	n/a	536
	TE annotation	415	37970	38385	0.0108115	16.74	<0.01
	No TE annotation	28	5470	5498	0.00509276
